# Local and global chemical shaping of bacterial communities by redox potential

**DOI:** 10.1101/2021.10.12.464155

**Authors:** Jeffrey M. Dick, Delong Meng

## Abstract

Thermodynamics predicts a positive correlation between environmental redox potential and oxidation state of molecules; if found for microbial communities it would imply a new kind of deterministic eco-evolutionary process. This study examines evidence for local- and global-scale correlations between oxidation-reduction potential (ORP or Eh) in environmental samples and carbon oxidation state (*Z*_C_) of estimated bacterial and archaeal community proteomes. Seventy-nine public datasets for seven environment types (river & seawater, lake & pond, alkaline spring, hot spring, groundwater, sediment, and soil) were analyzed. Taxonomic abundances inferred from high-throughput 16S rRNA gene sequences were combined with NCBI Reference Sequence (RefSeq) proteomes to estimate the amino acid compositions and chemical formulas (C_*c*_H_*h*_N_*n*_O_*o*_S_*s*_) of community proteomes, which yield *Z*_C_. Alkaline hot springs have the lowest *Z*_C_ for both bacterial and archaeal domains of any environment. Positive global correlations between redox potential and *Z*_C_ are found for bacterial communities in lake & pond, groundwater, and soil environments, but not archaeal communities, suggesting a broad ecological signal of chemical shaping in Bacteria.
