## Supplementary material for "Local and global chemical shaping of bacterial communities by redox potential": Table S1

### Sheet: Sheet1
Type	Study	Name	nBac	nArc		Soil	Sed	Wat	Bio		T (°C)	pH	Eh (mV)	Eh7 (mV)	Bac. Correlation	Eh Data	Note
River & Seawater	MLL+18	Pearl River Estuary	47	0				X			16.7 to 32.2	7.6 to 8.2	22 to 202	79 to 238	positive	Table S1
	SVH+19	Black Sea	15	10				X			NA	NA	-316 to 136	-316 to 136	positive	VMD+21 Figure 3A
	HXZ+20	Sansha Yongle Blue Hole	21	0				X			NA	NA	-331 to 47	-331 to 47	positive	XWP+19 Figure 3
	KLY+20	Han River Cyanobacterial Blooms	12	0				X			14.4 to 29	4.7 to 8.8	8 to 205	-35 to 314	positive	Figure 2C
	WHL+21	Bahe River	52	0				X			8.1 to 33.4	6.7 to 8.7	-91 to 167	-106 to 194	--	Table S1
	LXH+20	Lancang River	17	0				X			7.6 to 20.9	6.4 to 8.3	196 to 360	258 to 330	positive	Table S2
	JVW+20	Lagoon of Venice	17	0				X			14 to 30.6	7.9 to 8.7	219 to 570	298 to 637	--	Table 1
	ZZL+21	Maozhou River	54	0				X			25.4 to 37.8	6.8 to 9.9	-105 to 243	-89 to 239	positive	Table S1
	GZL21	Three Gorges Reservoir	50	0				X			13.6 to 22	7.7 to 8.7	128 to 308	185 to 398	negative	Table S1
Lake & Pond	SAR+13	Kiritimati Microbial Mat	22	25					X		NA	6.7 to 7.7	-142 to -44	-162 to -2	positive	Figure 3
	LZR+17	Siguniang Mountain	11	0				X			1.8 to 27.2	7.2 to 9.2	373 to 610	479 to 672	negative	Figure S1
	ECS+18	Andean Lakes	8	0				X			6.9 to 13	6.9 to 7.5	495 to 601	498 to 607	positive	Table 2
	LLC+19	Xidong Reservoir, Xiamen	36	0				X			NA	NA	29 to 563	29 to 563	--	Figure S2
	SCH+16	Potentilla Lake	9	5				X			2.8 to 3.8	NA	-190 to 89	-190 to 89	positive	Figure 2
	BCA+21	Ursu Lake	36	0				X			17.7 to 40.2	5.9 to 9.1	-394 to 166	-434 to 232	positive	Table S1
	HLZ+18	Xiamen Reservoirs and Ponds	27	0				X			13.2 to 23.3	6.8 to 9.1	-126 to 453	-3 to 523	positive	Table S2
	CNA+20	Mid-Atlantic Agricultural Pond	15	0				X			NA	7 to 10.1	115 to 249	213 to 375	negative	Figure 1
	BWD+19	Keweenaw Waterway	82	0				X			-0.1 to 9.6	6.1 to 8.6	72 to 255	129 to 305	positive	Table S1
	RSJ+21	Finnish Lakes	8	10				X			4.7 to 11.7	NA	-145 to 216	-145 to 216	negative	Figure 1A and C
	BOEM21	Fayetteville Green Lake	9	0				X			NA	NA	-300 to 180	-300 to 180	positive	Figure 1e
	GSY+20	Iberian Pyrite Belt	19	14				X			11.8 to 25.7	2.3 to 4.3	44 to 682	-110 to 426	positive	BioSample metadata
	NLE+21	Lake Kinneret	21	0				X			17.3 to 31.2	NA	-224 to 276	-224 to 276	--	Figure 4
	FAV+21	Lake Sonachi	7	5				X			20.8 to 21.6	9.5 to 9.6	-74 to 298	72 to 450	positive	Figure S3
	GRG+20	Peña de Hierro	6	4				X			10.3 to 18.4	2.1 to 2.4	447 to 651	166 to 386	negative	Figure 2
Hot Spring	SMS+12	Bison Pool, Yellowstone NP	5	4					X		66.2 to 93.9	7.8 to 8.3	-92 to 150	1 to 221	positive	Table 6 and Figure 8 of DS11 (Mound Spring at 93.9 °C, Bison Pool at lower T)
	PCL+18	Acidic New Zealand Hot Springs	42	28				X			19.3 to 95.8	1.3 to 2.9	-64 to 502	-386 to 240	positive	ORP values from http://1000springs.org.nz;
	PCL+18	Neutral-Alkaline New Zealand Hot Springs	39	9				X			21.5 to 99	6 to 9	-297 to 174	-301 to 262	positive	T and pH from BioSample data
	BMJ+19	Dallol Geothermal Area	19	9				X			19.7 to 60.1	-0.9 to 6.7	97 to 462	-111 to 144	positive	Extended Data Fig. 3
	LMG+20	Copahue Volcano-Río Agrio	8	6				X			4 to 75.4	1.9 to 7.7	-137 to 405	-408 to 186	--	Table 1 of LMG+20 and Table 1 of MCC+20
	GWSS21	Southwestern Yunnan	9	7				X			43.5 to 87.3	4.6 to 9.2	-254 to 242	-126 to 193	positive	Table 1
	GWS+20	Eastern Tibetan Plateau	14	7				X			34.6 to 88.2	6.4 to 9.9	-267 to 127	-282 to 108	positive	Table 1
	PBU+20	Uzon Caldera	10	0			X	X			23 to 93	2.8 to 8.6	-34 to 406	-122 to 272	positive	Table S1
	MWY+21	Southern Tibetan Plateau	13	8			X				46 to 87	6.9 to 9	-279 to 0	-166 to -2	positive	Table 1
	OFY+19	Japan Hydrothermal Sediment	90	87			X				17.5 to 99	2.2 to 8.9	-262 to 449	-451 to 305	positive	Online Resource 1
Alkaline Spring	SBP+20	CROMO	24	0				X			15.5 to 17.5	8.5 to 12.3	-297 to -143	-121 to 33	positive	Table S2
	RMB+17	Samail Ophiolite	19	13				X			NA	7.4 to 11.4	-546 to 180	-310 to 268	positive	Table 2
	CTS+17	Santa Elena Ophiolite	32	32				X			24 to 30.2	7.3 to 11.6	-348 to 148	-79 to 243	negative	Table 1
	KSR+21	Voltri Massif	8	0				X			NA	8.4 to 11.5	-63 to 374	186 to 486	positive	Table S1
	NTB+21	Samail Ophiolite Packers	8	5				X			34.6 to 37.5	8.1 to 11	-412 to 128	-32 to 227	positive	Table 1
Groundwater	KLM+16	Sarnia nZVI Injection	28	0				X			NA	6.8 to 9.3	-259 to 40	-171 to 39	positive	Table S7
	YHK+19	Mahomet Aquifer	13	5				X			12.6 to 14	6.7 to 7.3	19 to 227	22 to 224	positive	Table S1
	SDH+19	Pearl River Delta	6	0				X			24.5 to 26	6.9 to 7.7	-220 to 71	-180 to 64	positive	Table 1
	SRM+19	Rayong Province	19	0				X			NA	3.5 to 7.8	-381 to 424	-364 to 246	positive	Table 1
	APV+20	Mezquital Valley	24	11				X			17.4 to 22.9	6.4 to 8.9	-379 to 219	-267 to 234	positive	Table A5
	SKP+21	Phetchabun-Pichit Gold Mine	9	0				X			29.2 to 34	4.9 to 8.2	59 to 390	52 to 351	negative	Table 1
	YHK+20	Hainich Critical Zone	33	0				X			7.9 to 10	7 to 7.4	154 to 421	160 to 434	positive	Table A.1
	JDP+20	Zoovch Ovoo Uranium Deposit	8	0				X			NA	7.6 to 8.2	-14 to 379	55 to 419	positive	Table 1
	GWS+19	Golmud, Qaidam Basin	11	0				X			12.3 to 21	7.9 to 8.2	-94 to 186	-22 to 256	negative	Table 1
	SRM+21	Lower Chao Praya Basin	13	0				X			25.8 to 31.5	6.2 to 6.9	-65 to 217	-91 to 180	negative	Table 1
	ZCZ+21	Po Plain	18	0				X			13.1 to 18.3	7.4 to 8.1	-140 to 352	-88 to 420	negative	Table 2
Sediment	JHL+12	Loki's Castle	12	12			X				NA	7.3 to 8.3	-165 to 350	-147 to 380	positive	Table 1	Marine cores
	GFE+16	Humboldt Sulfuretum	15	0			X				NA	NA	-311 to 3	-311 to 3	positive	Table 1	Marine cores
	ZML+17	Mai Po Wetland	33	33			X				NA	5.8 to 8.2	-64 to 398	-42 to 379	negative	Table 1	Freshwater cores
	BYB+17	Great Salt Lake	8	8			X				3.3 to 16.3	7 to 8.3	-227 to -3	-200 to 48	positive	Table 2	Hypersaline
	BSPD17	Baltic Sea Swedish Coast	28	0			X	X			NA	7.2 to 8.3	-1 to 183	39 to 227	positive	Table S2	Laboratory (Marine)
	HDZ+19	Honghu Lake	28	0			X	X			12.3 to 25	6.4 to 9.6	-383 to 42	-381 to 167	positive	Tables S1 and S2	Freshwater
	WHLH21	Daya Bay	20	0			X				NA	NA	-360 to -74	-360 to -74	negative	Table 1	Marine cores
	SCM+18	Perdido Fold Belt	11	7			X				NA	NA	-204 to 236	-204 to 236	negative	Table 1	Marine
	CLS+19	Jinchuan River	24	21			X	X			19.5 to 21	7 to 8.2	-38 to 254	8 to 260	positive	Tables S1 and S2	Freshwater cores
	ZDA+20	Loa River	14	0			X	X			7.5 to 19.3	7.8 to 9.1	67 to 264	170 to 355	negative	Table 1	Freshwater
	VMB+19	Cock Soda Lake	6	6			X	X			NA	NA	-344 to 238	-344 to 238	negative	Figure 1b	Hypersaline cores
	WHC+19	Qiangtang River Estuary	0	11			X				9 to 32	8.1 to 8.4	27 to 88	109 to 167	--	Table S8	Estuary
	HSF+19	Lake Neusiedl	21	0			X	X			NA	7.3 to 8.7	-241 to 411	-224 to 509	negative	Figure 1c	Freshwater cores
	MCS+21	Valparaíso Bay	7	7			X	X			NA	6.9 to 7.5	123 to 488	138 to 520	negative	Figure 5B	Marine cores
	LMBA21	Bay of Biscay	220	131			X				NA	NA	-204 to 608	-204 to 608	positive	Table S2	Coastal/Estuary
	ZZLL21	Maozhou River Hyporheic Zone	71	0			X				NA	5 to 8.7	-51 to 310	-71 to 257	positive	Table S6	Freshwater
	WFB+21	Estuarine Sediment Mesocosms	79	0			X				NA	NA	59 to 211	59 to 211	positive	Figure 1 (used Eh at 5 mm for 0-2 mm samples)	Laboratory (Estuary) cores
Soil	SBW+17	Biochar in Paddy Soil	16	0		X					NA	6.1 to 6.4	-199 to 11	-236 to -37	positive	Figure S1	Laboratory
	MLL+19	Dabu Town, Hunan Province	30	23		X	X				NA	NA	-265 to 444	-265 to 444	positive	Figure 1
	BMOB18	Urban Wetland Soils	36	36		X					NA	6.3 to 7.7	-367 to -61	-340 to -76	positive	Table 2	Laboratory
	ZZZ+18	Pentachlorophenol Polluted Soil	18	18		X					NA	7.5 to 8	-350 to -124	-290 to -80	--	Figure S3	Laboratory
	PMM+20	Soil Drainage and Imbibition	6	0		X					NA	NA	-500 to 536	-500 to 536	positive	Figure S5	Laboratory
	ZHZ+19	Hydrocarbon Biodegradation	27	27		X					NA	NA	-418 to -77	-418 to -77	positive	Figure D.2	Laboratory
	CWC+20	Paddy Soil Water Management	84	0		X					NA	4.4 to 6.8	-362 to 461	-467 to 358	positive	Figure S2	Laboratory
	PSG+20	Anaerobic Soil Disinfestation	49	29		X					NA	NA	-265 to 343	-265 to 343	positive	Figure 1	Mesocosm
	XLD+20	Cd Bioleaching Remediation	48	39		X					NA	1.2 to 6	182 to 681	33 to 337	--	Figure 2c	Laboratory
	LJC+20	East Asia Paddy Soil	33	3		X					NA	4.7 to 7.5	-264 to -38	-280 to -108	--	Sourcedata.xlsx from https://doi.org/10.6084/m9.figshare.12622829
	DTJ+20	Rice Rhizosphere	36	3		X					NA	6.3 to 7.3	-174 to -49	-158 to -83	positive	Table S3	Laboratory
	LLL+21	Reductive Soil Disinfestation	15	0		X					NA	5.1 to 7.5	-92 to 453	-133 to 340	positive	Table 1	Laboratory
	DLS21	Paddy Soil Amendments	56	0		X					NA	7.1 to 8.2	-25 to 196	-18 to 256	positive	LS21 Figure 1	Mesocosm
Other	RBW+14	Winogradsky Columns	53	1			X	X			NA	2.6 to 5.5	-241 to 641	-337 to 381	(positive)	DFYS19 Figure S5	Microcosm
