## Supplementary material for "Local and global chemical shaping of bacterial communities by redox potential": Dataset S2

study	envirotype	lineage	nsamp	Eh7min	Eh7max	slope	intercept
MLL+18	River & Seawater	Bacteria	47	78	236.7	1.62225145480013e-05	-0.147291361540057
SVH+19	River & Seawater	Bacteria	15	-316	136	3.10031956846098e-05	-0.154391070042159
SVH+19	River & Seawater	Archaea	10	-313	136	-8.62860859067636e-05	-0.172842118070019
HXZ+20	River & Seawater	Bacteria	21	-331	47	1.40085206911046e-05	-0.150909300570201
KLY+20	River & Seawater	Bacteria	12	-35.2	315.2	2.62764875662047e-05	-0.158746209883023
WHL+21	River & Seawater	Bacteria	52	-106.6	192.6	-1.67993902001286e-06	-0.155316435551367
LXH+20	River & Seawater	Bacteria	17	255.4	331	5.14478862551738e-05	-0.17217863554101
JVW+20	River & Seawater	Bacteria	17	297.8	636.7	-6.39986441146877e-06	-0.158541667020304
ZZL+21	River & Seawater	Bacteria	54	-88.7	238.9	0.000115622227865954	-0.162669759692614
GZL21	River & Seawater	Bacteria	50	184.6	398.4	-5.03404590656345e-05	-0.134339874031688
SAR+13	Lake & Pond	Bacteria	22	-161.5	-2	0.000218990298566255	-0.128517010430607
SAR+13	Lake & Pond	Archaea	25	-161.5	-2	0.000337772279245694	-0.0865151706653428
LZR+17	Lake & Pond	Bacteria	11	479.1	672.3	-5.0208335061398e-05	-0.118773176965532
ECS+18	Lake & Pond	Bacteria	8	498.4	606.6	7.6901453481683e-05	-0.194317496867647
LLC+19	Lake & Pond	Bacteria	36	29	563	5.79786792473809e-07	-0.136528211747281
SCH+16	Lake & Pond	Bacteria	9	-190	89	4.8634606897875e-05	-0.145000587909531
SCH+16	Lake & Pond	Archaea	5	-190	9	-7.27214084780247e-06	-0.172401430158114
BCA+21	Lake & Pond	Bacteria	36	-433.7	231.2	2.54306207991102e-05	-0.163970725967328
HLZ+18	Lake & Pond	Bacteria	27	-4	522.7	3.44352622487225e-05	-0.151303894105942
CNA+20	Lake & Pond	Bacteria	15	212.6	375.4	-8.84728264431326e-05	-0.123159919649343
BWD+19	Lake & Pond	Bacteria	82	131.5	302	1.69089037971138e-05	-0.155294179393582
RSJ+21	Lake & Pond	Bacteria	8	-10	203	-2.25200311651752e-05	-0.153574696416005
RSJ+21	Lake & Pond	Archaea	10	-145	203	-2.9963855904204e-06	-0.166017910839224
BOEM21	Lake & Pond	Bacteria	9	-300	180	1.41330886154483e-05	-0.159790739323751
GSY+20	Lake & Pond	Bacteria	19	-109.7	426.4	1.2719219788293e-05	-0.157649268390604
GSY+20	Lake & Pond	Archaea	14	-109.7	426.4	-5.5059547967529e-05	-0.15314373050269
NLE+21	Lake & Pond	Bacteria	21	-224	276	-5.51782053370329e-06	-0.160142966701918
FAV+21	Lake & Pond	Bacteria	7	72.5	450.4	7.64555544177096e-05	-0.174534268547958
FAV+21	Lake & Pond	Archaea	5	288.2	450.4	-1.41593640067882e-06	-0.172026190159244
GRG+20	Lake & Pond	Bacteria	6	166.5	386	-4.23047949148184e-05	-0.136929094627817
GRG+20	Lake & Pond	Archaea	4	166.5	386	0.000166651959201491	-0.210720071740675
SMS+12	Hot Spring	Bacteria	5	1.2	221.4	0.000225321289590904	-0.222332961376165
SMS+12	Hot Spring	Archaea	4	1.2	221.4	0.000182688851785862	-0.215604459964129
PCL+18_Acidic	Hot Spring	Bacteria	42	-386.3	240.4	2.83240748617724e-05	-0.172067280761984
PCL+18_Acidic	Hot Spring	Archaea	28	-368.6	191.5	1.60234443569299e-05	-0.186440208249931
PCL+18_Alkaline	Hot Spring	Bacteria	39	-301.3	262.4	0.000108368126749644	-0.199372851650119
PCL+18_Alkaline	Hot Spring	Archaea	9	-284.7	155.3	-0.000173274135179601	-0.172963233949462
BMJ+19	Hot Spring	Bacteria	19	-142	128.4	9.26331960355105e-05	-0.139936534088381
BMJ+19	Hot Spring	Archaea	9	-142	124.5	8.71328966821499e-05	-0.0903490995844747
LMG+20	Hot Spring	Bacteria	8	-436.5	192.6	-3.49496943703493e-06	-0.152735863124075
LMG+20	Hot Spring	Archaea	6	-436.5	146.9	-5.24395791787592e-07	-0.213631785148795
GWSS21	Hot Spring	Bacteria	9	-106.9	212.1	5.27348228149623e-05	-0.214039161838983
GWSS21	Hot Spring	Archaea	7	-106.9	212.1	3.7055621376612e-05	-0.19603394793296
GWS+20	Hot Spring	Bacteria	14	-282.3	108.2	0.000177236776790326	-0.181360405241246
GWS+20	Hot Spring	Archaea	7	-109.4	108.2	0.000127338566311867	-0.19400870415059
PBU+20	Hot Spring	Bacteria	10	-156.1	293.3	2.06355716220205e-05	-0.159886934341256
MWY+21	Hot Spring	Bacteria	13	-149.4	11	7.90524326909076e-05	-0.163003672468227
MWY+21	Hot Spring	Archaea	8	-149.4	6.6	3.92881157906155e-05	-0.174919353310219
OFY+19	Hot Spring	Bacteria	90	-451.2	305.3	1.9181602136537e-05	-0.177371262660587
OFY+19	Hot Spring	Archaea	87	-451.2	305.3	9.90284257077895e-06	-0.206859916764247
SBP+20	Alkaline Spring	Bacteria	24	-126.2	26.1	4.32127175653857e-05	-0.155813796143087
RMB+17	Alkaline Spring	Bacteria	19	-310.6	268.1	2.91129805141763e-05	-0.158959529667358
RMB+17	Alkaline Spring	Archaea	13	-118.3	268.1	7.38350265443073e-05	-0.193715801914245
CTS+17	Alkaline Spring	Bacteria	32	-78.2	243.3	-3.62232811280005e-05	-0.150344553136769
CTS+17	Alkaline Spring	Archaea	32	-78.2	243.3	-0.000105225090791978	-0.160409534515304
KSR+21	Alkaline Spring	Bacteria	8	186	486.2	2.37311388190272e-05	-0.160195521186824
NTB+21	Alkaline Spring	Bacteria	8	-172.3	230.8	1.39146060906742e-05	-0.148926955559519
NTB+21	Alkaline Spring	Archaea	5	193.4	230.8	0.000271808763247351	-0.229572654614077
KLM+16	Groundwater	Bacteria	28	-171	39.2	8.80613321535163e-05	-0.156058852353555
YHK+19	Groundwater	Bacteria	13	22.4	224.2	5.6414687713578e-05	-0.160888446662717
YHK+19	Groundwater	Archaea	5	22.4	224.2	-0.000182590782774152	-0.151301387086182
SDH+19	Groundwater	Bacteria	6	-179.7	64.1	1.0720860922736e-05	-0.165088796468112
SRM+19	Groundwater	Bacteria	19	-364.1	246.4	1.62490568957617e-05	-0.154854811735524
APV+20	Groundwater	Bacteria	24	-266.9	233.7	0.000107646545835553	-0.173584964489423
APV+20	Groundwater	Archaea	11	55.1	223.9	2.02441886388582e-05	-0.169579206149557
SKP+21	Groundwater	Bacteria	9	51.5	350.5	-2.25299818555381e-05	-0.137898893904392
YHK+20	Groundwater	Bacteria	33	159.2	433.2	2.47460628829203e-05	-0.160496660189649
JDP+20	Groundwater	Bacteria	8	55.2	418.7	2.23299091904971e-05	-0.153333194619061
GWS+19	Groundwater	Bacteria	11	-23.6	254	-1.42617296441481e-05	-0.152110830613764
SRM+21	Groundwater	Bacteria	13	-91.2	180.2	-1.42544646758421e-05	-0.145598096824815
ZCZ+21	Groundwater	Bacteria	18	-89.4	416.7	-1.26934001910997e-05	-0.152922309467684
JHL+12	Sediment	Bacteria	12	-147.3	379.6	2.78324049415362e-05	-0.160955126967868
JHL+12	Sediment	Archaea	12	-147.3	379.6	-8.65330438902164e-06	-0.183111676369276
GFE+16	Sediment	Bacteria	15	-311	3	4.35576212120344e-05	-0.155671081222237
ZML+17	Sediment	Bacteria	33	-41.6	379.1	-1.06174415295948e-05	-0.158385574266899
ZML+17	Sediment	Archaea	33	-41.6	379.1	-2.89562136979075e-05	-0.174842082968382
BYB+17	Sediment	Bacteria	8	-200.2	47.8	1.02742790174733e-05	-0.157388010768256
BYB+17	Sediment	Archaea	8	-200.2	47.8	7.96685787312894e-05	-0.0866513256037317
BSPD17	Sediment	Bacteria	28	39.4	227.1	0.000130165893437407	-0.191725839680378
HDZ+19	Sediment	Bacteria	28	-381.2	161	3.0457870219981e-05	-0.155901415968781
WHLH21	Sediment	Bacteria	20	-360	-74	-0.000152000273481686	-0.189587105489434
SCM+18	Sediment	Bacteria	11	-204	236	-1.37694057459684e-05	-0.148567446273827
SCM+18	Sediment	Archaea	7	-204	236	-3.38451335248237e-05	-0.178146451853253
CLS+19	Sediment	Bacteria	24	7.8	259.8	1.45678299667901e-05	-0.154792090888299
CLS+19	Sediment	Archaea	21	7.8	259.8	1.8513078037447e-05	-0.170694218008119
ZDA+20	Sediment	Bacteria	14	170.3	355	-6.53982043665615e-05	-0.139655016470686
VMB+19	Sediment	Bacteria	6	-344	238	-1.0553136175579e-05	-0.153868268931584
VMB+19	Sediment	Archaea	6	-344	238	-5.09862604214616e-05	-0.134599215445416
WHC+19	Sediment	Archaea	11	109.2	146.9	-2.0671363542137e-05	-0.184125857276323
HSF+19	Sediment	Bacteria	21	-223.8	508.6	-2.05553389989154e-05	-0.156189872560518
MCS+21	Sediment	Bacteria	7	138.4	519.9	-5.88959855609334e-05	-0.149955567471076
MCS+21	Sediment	Archaea	7	138.4	519.9	6.19975010080143e-05	-0.177001717941028
LMBA21_2017	Sediment	Bacteria	47	-204	476	2.22437374846996e-05	-0.156466076441271
LMBA21_2017	Sediment	Archaea	25	-204	476	-3.62864032133388e-05	-0.171917569313074
ZZLL21	Sediment	Bacteria	71	-71.3	256.7	2.42570755176568e-05	-0.155133244010528
WFB+21	Sediment	Bacteria	79	59	211	5.93840185358352e-06	-0.150802835157262
SBW+17	Soil	Bacteria	16	-235.7	-36.9	1.59258078768949e-05	-0.147955665917689
MLL+19	Soil	Bacteria	30	-374.6	300.3	1.75047180580871e-05	-0.151498293205996
MLL+19	Soil	Archaea	23	-374.6	273.4	-7.49929123895388e-06	-0.16409833979109
BMOB18	Soil	Bacteria	36	-339.8	-75.8	5.97421339366834e-05	-0.150832666219582
BMOB18	Soil	Archaea	36	-339.8	-75.8	-2.59761362814351e-05	-0.190754708961573
ZZZ+18	Soil	Bacteria	18	-290.3	-79.9	-1.12414375261305e-06	-0.167810794735423
ZZZ+18	Soil	Archaea	18	-290.3	-79.9	-0.000112672859911717	-0.183833813591043
PMM+20	Soil	Bacteria	6	-500	536	3.08003872179491e-05	-0.153923553920421
ZHZ+19	Soil	Bacteria	27	-418	-77	1.53359803256316e-05	-0.150121643980605
ZHZ+19	Soil	Archaea	27	-418	-77	1.21777157984171e-05	-0.150485579838857
CWC+20	Soil	Bacteria	84	-467.3	358.1	1.39171201620103e-05	-0.139474139557935
PSG+20	Soil	Bacteria	49	-265	343	3.14262857505005e-05	-0.161084493667762
PSG+20	Soil	Archaea	29	-265	343	2.17115060024523e-05	-0.160487519137869
XLD+20	Soil	Bacteria	48	32.9	337.5	-2.46855479816975e-06	-0.145390833985082
XLD+20	Soil	Archaea	39	32.9	337.5	-9.93365313706943e-06	-0.166042757904535
LJC+20	Soil	Bacteria	33	-280	-107.7	-6.99433184481515e-06	-0.142182709027948
LJC+20	Soil	Archaea	3	-210.7	-136.3	6.55894802853307e-06	-0.166410935153249
DTJ+20	Soil	Bacteria	36	-158	-83.3	0.000112985279041912	-0.141513167785682
DTJ+20	Soil	Archaea	3	-158	-95.2	-0.000168407610267479	-0.192238632978422
LLL+21	Soil	Bacteria	15	-133.1	340.3	4.49648996958867e-05	-0.154212249405286
DLS21	Soil	Bacteria	57	-17.5	255.7	9.40512652778065e-06	-0.163329873142864
